# PrinTE: A Forward Simulation Framework for Studying the Role of Transposable Elements in Genome Expansion and Contraction

**DOI:** 10.1101/2025.06.04.657780

**Authors:** Christopher W. Benson, Ting-Hsuan Chen, Susan J. Thomson, Cecilia H. Deng, Shujun Ou

## Abstract

Genome expansion and contraction are reportedly driven by transposable element (TE) activity, but the underlying dynamics remain enigmatic due to a lack of historical records tracing these changes. Here, we present PrinTE for versatile, forward-time simulation of whole-genome sequences with highly customizable transposon dynamics. Through simulations, we confirm that the distribution of TE sequence divergence reflects their historical insertion and deletion dynamics, which can be used to infer TE dynamic parameters through PrinTE simulations. We analyzed the pangenome of *Pucciniomycotina*, a subdivision of fungi containing myrtle rust (*Austropuccinia psidii*), which drastically expanded its genome size to 1018 Mb. Our analyses reveal that the best strategy for controlling genome size is to avoid the invasion of LTR retrotransposons (LTR-RTs). While illegitimate recombination (IR) is considered the most effective counteraction of LTR-RT invasions leaving only solo LTR remnants, we observed a strong positive correlation between solo:intact LTR ratio (strength of LTR-RT removal) and genome size (*r* = 0.65), and a near-linear correlation between solo LTR count and genome size (*r* = 0.98). This result suggests that IR alone may not effectively prevent genome obesity. Through simulation of *Pucciniomycotina* genomes, we proposed that *A. psidii* might experience a prolonged period of genome expansion followed by a short, potent, and likely ongoing period of contraction. PrinTE is freely available at https://github.com/cwb14/PrinTE.git.
