## Supplementary material for "PrinTE: A Forward Simulation Framework for Studying the Role of Transposable Elements in Genome Expansion and Contraction": Table S2

### Sheet: Table S2
Table S2. Summary statistics of Pucciniomycotina genomes used in this study.
Genome	Class	ID	Assembly size	Contig N50	BUSCO	BUSCO S+D	LTR percentage (%)	Solo count	Intact count	Solo:Intact ratio
Rhodotorula graminis strain WP1 v1.1	Microbotryomycetes	Rhoba1_1	20777548	167431	S:2275,D:3,F:42,I:0,M:89	0.945621	0	0	0	inf
Mixia osmundae IAM 14324 v1.0		Mixos1	13592850	426173	S:2028,D:28,F:52,I:0,M:301	0.853466	0	0	0	inf
Rhodotorula glutinis v1.0	Microbotryomycetes	Rhoglu1	20073425	204065	S:2284,D:1,F:34,I:0,M:90	0.948526	0.01	0	0	inf
Sporidiobolus pararoseus UCDFST 68-350 v1.0		Spopa1	21092060	172213	S:2233,D:2,F:44,I:0,M:130	0.927771	0.01	0	0	inf
Rhodotorula taiwanensis MD1149	Microbotryomycetes	Rhota1	19539871	345821	S:2250,D:1,F:50,I:0,M:108	0.934413	0.03	0	0	inf
Rhodotorula mucilaginosa J31 v1.0	Microbotryomycetes	RhodotJ31_1	20099925	217311	S:2247,D:1,F:45,I:0,M:116	0.933167	0.05	0	1	0
Rhodosporidium toruloides NP11	Microbotryomycetes	Rhoto1	20181438	243425	S:2291,D:3,F:28,I:0,M:87	0.952262	0.05	0	1	0
Rhodosporidium toruloides ATCC26217 v1.0	Microbotryomycetes	Rhoto_ATCC26217_1	20202855	263967	S:2285,D:6,F:31,I:0,M:87	0.951017	0.05	1	1	1
Chionosphaera cuniculicola CBS10063 v1.0		Chicu1	14124878	799394	S:1894,D:4,F:78,I:0,M:433	0.787879	0.06	0	0	inf
Hyalopycnis blepharistoma ATCC 48560 v1.0	Microbotryomycetes	Hyabl1	17597201	227176	S:1899,D:43,F:88,I:0,M:379	0.806144	0.08	0	0	inf
Cystobasidium minutum MCA 4210 v1.0		Rhomi1	20802236	1869269	S:2082,D:0,F:58,I:0,M:269	0.864259	0.09	0	1	0
Rhodotorula sp. JG-1b	Microbotryomycetes	Rhosp1	19390624	280417	S:2246,D:0,F:47,I:0,M:116	0.932337	0.12	0	0	inf
Sporobolomyces gracilis NRRL Y-5504 v1.0		Spogra1_1	19998122	2745111	S:2084,D:1,F:57,I:0,M:267	0.865504	0.13	0	3	0
Rhodosporidium toruloides IFO1236_1	Microbotryomycetes	Rhoto_IFO1236_1	20450177	267033	S:2286,D:2,F:38,I:0,M:83	0.949772	0.15	6	2	3
Rhodosporidium toruloides IFO0559_1	Microbotryomycetes	Rhoto_IFO0559_1	21148033	1391811	S:2264,D:30,F:29,I:0,M:86	0.952262	0.16	0	0	inf
Rhodosporidium glutinis ATCC 204091 v1.0	Microbotryomycetes	Rhoglu91_1	20465130	240803	S:2292,D:1,F:35,I:0,M:81	0.951847	0.19	7	2	3.5
Rhodotorula mucilaginosa ATCC58901 v1.0	Microbotryomycetes	Rhomuc1	19860081	176300	S:2251,D:0,F:49,I:0,M:109	0.934413	0.21	0	1	0
Microbotryomycetes incertae sedis isolate P6C30 v1.0	Microbotryomycetes	Slotsu1	33036925	2018588	S:2198,D:15,F:51,I:0,M:145	0.918638	0.22	5	0	inf
Microbotryomycetes sp. P2C70 v1.0	Microbotryomycetes	ObeP2C70	25493598	1812006	S:2231,D:10,F:30,I:0,M:138	0.930262	0.27	0	5	0
Rhodosporidium toruloides IFO0880 v4.0	Microbotryomycetes	Rhoto_IFO0880_4	20683845	1390799	S:2283,D:10,F:35,I:0,M:81	0.951847	0.39	16	2	8
Sporobolomyces roseus v1.0		Sporo1	20840756	182284	S:2201,D:5,F:56,I:0,M:147	0.915733	0.39	4	6	0.666667
Septobasidium sp. PNB30-8B v1.0	Pucciniomycetes	Sepsp1	26807365	111352	S:2176,D:18,F:50,I:0,M:165	0.910751	0.44	29	1	29
Slooffia pilatii Y-17178 v1.0	Microbotryomycetes	Slopil1	34802152	2764426	S:2168,D:30,F:44,I:0,M:167	0.912412	0.53	4	7	0.571429
Rhodotorula sp. CCFEE 5036	Microbotryomycetes	RhoCCFEE5036_1	19064627	256314	S:2154,D:1,F:39,I:0,M:215	0.894562	0.57	14	3	4.66667
Kriegeriales sp. isolate P6C61 v1.0	Microbotryomycetes	Krisp1	50284026	3765357	S:1444,D:777,F:41,I:0,M:147	0.921959	0.6	0	0	inf
Leucosporidiella creatinivora UCDFST 62-1032 v1.0	Microbotryomycetes	Leucr1	26329764	301033	S:2178,D:15,F:50,I:0,M:166	0.910336	1.14	11	8	1.375
Microbotryum intermedium 1389 BM 12 12	Microbotryomycetes	Micin1	23461035	1644950	S:2222,D:4,F:39,I:0,M:144	0.924035	3.07	137	521	0.262956
Phleogena faginea OMC 1709 v1.0		Phlfa1	61418375	886252	S:1879,D:78,F:67,I:0,M:385	0.81237	11.3	481	262	1.83588
Melampsora americana R15-033-03 v1.0	Pucciniomycetes	Melame1	98977123	1178255	S:1134,D:1147,F:33,I:0,M:95	0.946866	11.84	1573	592	2.65709
Melampsora medusae f. sp. tremuloidae Mmt05Ida529 v1.0	Pucciniomycetes	Melme_tre1	122469326	329980	S:1645,D:617,F:45,I:0,M:102	0.938979	15.09	1869	677	2.76071
Melampsora medusae f. sp. Deltoidae Mmd05TRE539 v1.0	Pucciniomycetes	Melmed1	118072140	119467	S:1935,D:225,F:58,I:0,M:191	0.896638	15.32	1831	688	2.66134
Puccinia striiformis f. sp. tritici 104 E137 A-	Pucciniomycetes	Pucstr1	89594155	1216508	S:1829,D:387,F:58,I:0,M:135	0.919884	15.95	3512	447	7.85682
Melampsora x columbiana Clatskanie v1.0	Pucciniomycetes	MecolCla_1	181941582	304833	S:826,D:1452,F:34,I:0,M:97	0.945621	16.16	2802	1124	2.49288
Puccinia graminis f. sp. tritici 21-0 haplotype A	Pucciniomycetes	Pgt_201_A1	88771124	930000	S:2207,D:49,F:40,I:0,M:113	0.936488	19.45	4057	567	7.1552
Puccinia graminis f. sp. tritici 21-0 haplotype B	Pucciniomycetes	Pgt_201_B1	89375776	1065853	S:2218,D:29,F:42,I:0,M:120	0.932752	21.79	3190	785	4.06369
Puccinia graminis f. sp. tritici Ug99 haplotype C	Pucciniomycetes	Pgt_Ug99_C1	86818685	919395	S:2172,D:75,F:38,I:0,M:124	0.932752	22.15	3088	681	4.53451
Puccinia graminis f. sp. tritici Ug99 haplotype A	Pucciniomycetes	Pgt_Ug99_A1	91841532	783195	S:2134,D:111,F:46,I:0,M:118	0.931922	25.09	4354	666	6.53754
Cronartium comandrae Tree 4 v2.0	Pucciniomycetes	Corcom2	153180348	420232	S:2266,D:9,F:42,I:0,M:92	0.944375	30.99	10616	824	12.8835
Puccinia coronata avenae 12SD80	Pucciniomycetes	PuccoSD80_1	105875468	246757	S:1924,D:256,F:49,I:0,M:180	0.90494	31.24	6504	1112	5.84892
Puccinia coronata avenae 12NC29	Pucciniomycetes	PuccoNC29_1	113202789	206970	S:1816,D:359,F:52,I:0,M:182	0.902864	31.83	8893	5334	1.66723
Puccinia triticina Pt76	Pucciniomycetes	Puctri1	124541133	1844276	S:2142,D:103,F:45,I:0,M:119	0.931922	38.28	8414	6498	1.29486
Cronartium ribicola Cypress_4 v1.0	Pucciniomycetes	Crori1	211630673	2052697	S:2268,D:13,F:37,I:0,M:91	0.946866	42.26	8971	327	27.4343
Melampsora allii-populina 12AY07 v1.0	Pucciniomycetes	Melap1finSC_191	271184362	263951	S:1771,D:489,F:41,I:0,M:108	0.938149	46.54	26143	6835	3.82487
Austropuccinia psidii	Pucciniomycetes	myrtle_rust	1018086722	520311	S:1849,D:277,F:50,I:0,M:233	0.882524	67.35	198890	8473	23.4734
Phakopsora pachyrhizi MT2006 v1.0	Pucciniomycetes	Phapa1	436480733	590436	S:1712,D:136,F:61,I:0,M:500	0.767123	68.61	65648	5922	11.0854
Phakopsora pachyrhizi K8108 v2.0	Pucciniomycetes	PhapaK8108	446840015	776203	S:1741,D:117,F:60,I:0,M:491	0.771274	70.62	60452	6399	9.4471
Phakopsora pachyrhizi UFV02 v2.1	Pucciniomycetes	PpacPPUFV02	483599924	825712	S:1748,D:70,F:68,I:0,M:523	0.75467	70.72	76510	7710	9.92348
