## Supplementary material for "PrinTE: A Forward Simulation Framework for Studying the Role of Transposable Elements in Genome Expansion and Contraction": Table S1

### Sheet: Table S1
Table S1. Metadata of Pucciniomycotina genomes downloaded from Mycocosm.
Name	ID	Primary Assembly Length	# Genes	Reference or Released	Sequenceing and Assembly Technology	Contributors
Atractiellales rhizophila PMI 95 v2.0	Atrsp2	51470471	17606	2013	Sequenced using Illumina technology and assembled using AllPathsLG version R44849 (Gnerre et al., 2010).	Francis Martin, INRA Nancy, France Rytas Vilgalys, Duke University, USA Gregory Bonito, Duke University, USA
Chionosphaera apobasidialis 52639 v1.0	Chiap1	21830827	9875	2015	Sequenced using Illumina and assembled with AllPathsLG version R49403 (Gnerre et al. 2010)	Joey Spatafora, Oregon State University Jon Magnuson, Pacific Northwest National Lab 1000 Fungal Genomes Project
Chionosphaera cuniculicola CBS10063 v1.0	Chicu1	14160267	7187	2016	Sequenced using the Illumina platform and assembled with AllPathsLG release version R49403 (Gnerre et al., 2011).	Jon Magnuson, Pacific Northwest National Laboratory, USA Joseph Spatafora, Oregon State University, USA 1000 Fungal Genomes Project
Cronartium comandrae Tree 4 v2.0	Corcom2	153180348	13579	2023	Sequenced with PacBio, assembled with Flye, and annotated with the JGI Annotation Pipeline	Richard Hamelin, University of British Columbia; and JGI
Cronartium quercuum f. sp. fusiforme G11 v1.0	Croqu1	76567842	13903	Pendleton AL et al., 2014	Sequenced using the Illumina (ill-std-pe-unamp,.27kb,2x150)and 454 platforms(454-pe-ti) and assembled with AllPathsLG	John M. Davis, Ph.D., School of Forest Resources & Conservation, University of Florida
Cronartium ribicola Cypress_4 v1.0	Crori1	211630673	14868	2022	Sequenced with PacBio, assembled with Flye, and annotated with the JGI Annotation Pipeline	Richard Hamelin, University of British Columbia; and JGI
Cystobasidium minutum MCA 4210 v1.0	Rhomi1	20824934	7814	Camiolo S et al., 2019	Sequenced using the Illumina platform and assembled with AllPathsLG release version R46652 (Gnerre et al., 2010)	Joseph Spatafora, Oregon State University, USA Mary Catherine Aime, Purdue University, USA
Hyalopycnis blepharistoma ATCC 48560 v1.0	Hyabl1	17929094	7872	2015	Sequenced using the Illumina platform and assembled together with AllPathsLG version R49403, (Gnerre et al., 2010)	Jon Magnuson, Pacific Northwest National Laboratory, USA Joseph Spatafora, Oregon State University, USA David Culley, Pacific Northwest National Laboratory, USA
Kriegeriales sp. isolate P6C61 v1.0	Krisp1	75288537	15297	2022	Sequenced with PacBio, assembled with Hicanu, and annotated with the JGI Annotation Pipeline	Mariana Kluge, Swedish University of Agricultural Sciences.
Leucosporidiella creatinivora UCDFST 62-1032 v1.0	Leucr1	26329764	9854	Mondo SJ et al., 2017	Sequenced using PacBio reads and assembled with Falcon version 0.3.0 and polished with Quiver version smrtanalysis_2.3.0.140936	Jon Magnuson, Pacific Northwest National Laboratory, USA Joseph Spatafora, Oregon State University, USA
Melampsora allii-populina 12AY07 v1.0	Melap1finSC_191	335730080	23089	2016	Sequenced using the PacBio platform and assembled together with Falcon version 20150310 (https://github.com/PacificBiosciences/FALCON), improved with finisherSC (Lam et al., 2014), then polished with Quiver version smrtanalysis_2.3.0 (Chin et al., 2013)	Sebastien Duplessis, INRA, FR 1000 Fungal Genomes Project
Melampsora americana R15-033-03 v1.0	Melame1	112350849	15984	Crowell CR et al., 2022	Sequenced with PacBio, assembled with Falcon, and annotated with the JGI Annotation Pipeline	Chris Smart, Cornell University, NY, USA
Melampsora larici-populina v2.0	Mellp2_3	109877997	19550	Persoons A et al., 2022	assembled using ARACHNE and checked with genetic map	Dr. Sebastien Duplessis, INRA, France INRA-Nancy (Tree-Microbe Interactions Department, Dr. Francis Martin and coll.) Canadian Forest Service, Laurentian Forestry Centre Gent University, Bioinformatics and Evolutionary Genomics Division
Melampsora lini CH5	Melli1	189516653	16335	Nemri A et al., 2014	Provided by Nemri et al., 2014 on Feb 23, 2015
Melampsora medusae f. sp. Deltoidae Mmd05TRE539 v1.0	Melmed1	139726837	20491	2018	Sequenced with PacBio, assembled with Falcon, and annotated with the JGI Annotation Pipeline	Richard Hamelin, University of British Columbia, Canada Philippe Tanguay and Marie-Josée Bergeron, Canadian Forest Service, Laurentian Forestry Centre
Melampsora medusae f. sp. tremuloidae Mmt05Ida529 v1.0	Melme_tre1	145187885	22850	2019	Sequenced with PacBio, assembled with Falcon, and annotated with the JGI Annotation Pipeline	Richard Hamelin, University of British Columbia, Canada Philippe Tanguay and Marie-Josée Bergeron, Canadian Forest Service, Laurentian Forestry Centre
Melampsora x columbiana Clatskanie v1.0	MecolCla_1	184873583	37633	2019	Sequenced with PacBio, assembled with Falcon, and annotated with the JGI Annotation Pipeline	Posy Busby, Oregon State University, OR
Microbotryomycetes incertae sedis isolate P6C30 v1.0	Slotsu1	33036925	11616	2021	Sequenced with PacBio, assembled with Flye, and annotated with the JGI Annotation Pipeline	Mariana Kluge, Swedish University of Agricultural Sciences.
Microbotryomycetes sp. P2C70 v1.0	ObeP2C70	25493598	9956	2021	Sequenced with PacBio, assembled with Flye, and annotated with the JGI Annotation Pipeline	Mariana Kluge, Swedish University of Agricultural Sciences.
Microbotryum intermedium 1389 BM 12 12	Micin1	23461035	8142	Branco S et al., 2017	JGI downloaded the genome from Ensembl Fungi on April 11, 2020
Microbotryum lychnidis-dioicae p1A1 Lamole	Micld1	26138885	7819	Perlin MH et al., 2015	Assembly Method :: Newbler v.MapAsmResearch-04/19/2010-patch-08/17/2010 Sequencing Technology :: 454 JGI downloaded it from NCBI on Oct 25, 2016
Mixia osmundae IAM 14324 v1.0	Mixos1	13634488	6903	Toome M et al., 2014	Sequenced using Illumina technology.	Merje Toome, Purdue University Cathie Aime, Purdue University Joey Spatafora, Oregon State Univerisity Igor Grigoriev, DOE Joint Genome Institute
Phakopsora pachyrhizi K8108 v2.0	PhapaK8108	1082905572	18216	Gupta YK et al., 2023	Sequenced with PacBio, assembled with MECAT, and polished with arrow at Syngenta and annotated with the JGI Annotation Pipeline
Phakopsora pachyrhizi MT2006 v1.0	Phapa1	1057430280	19618	Gupta YK et al., 2023	Sequenced with PacBio, assembled with MECAT, polished with arrow, and annotated with the JGI Annotation Pipeline	Sébastien Duplessis, INRA, France.
Phakopsora pachyrhizi UFV02 v2.1	PpacPPUFV02	1273655505	22467	Gupta YK et al., 2023	Sequenced with the PromethION platform of Oxford nanopore technology (Oxford, UK) by KeyGene N.V. (Wageningen, The Netherlands); assembled with Minimap2 and Miniasm; error corrected with Racon using all ONT reads; polished with Illumina PCR-free PE reads (bwa and pilon)	Prof. Sérgio H. Brommonschenkel, Universidade Federal de Viçosa, Brazil
Phleogena faginea OMC 1709 v1.0	Phlfa1	61418375	13022	2020	Sequenced with PacBio, assembled with Falcon, and annotated with the JGI Annotation Pipeline	Otto Miettinen, University of Helsinki, Finland Francis Martin, INRA Nancy, France 1000 Fungal Genomes Project
Puccinia coronata avenae 12NC29	PuccoNC29_1	166280221	28270	Nazareno ES et al., 2018; Miller et al. 2018 mBio	Provided to JGI by the Figueroa lab on August 4th, 2017	Melania Figueroa, University of Minnesota
Puccinia coronata avenae 12SD80	PuccoSD80_1	150467806	26323	Nazareno ES et al., 2018; Miller et al. 2018 mBio	Provided to JGI by the Figueroa lab on August 4th, 2017	Melania Figueroa, University of Minnesota
Puccinia graminis f. sp. tritici 21-0 haplotype A	Pgt_201_A1	88783524	19164	Li F et al., 2019	Provided to JGI by Feng Li on Sept 19, 2019	Melania Figueroa, CSIRO, Australia
Puccinia graminis f. sp. tritici 21-0 haplotype B	Pgt_201_B1	89387476	18843	Li F et al., 2019	Provided to JGI by Feng Li on Sept 19, 2019	Melania Figueroa, CSIRO, Australia
Puccinia graminis f. sp. tritici Ug99 haplotype A	Pgt_Ug99_A1	91841532	19772	Li F et al., 2019	Provided to JGI by Feng Li on Sept 19, 2019	Melania Figueroa, CSIRO, Australia
Puccinia graminis f. sp. tritici Ug99 haplotype C	Pgt_Ug99_C1	86818685	18536	Li F et al., 2019	Provided to JGI by Feng Li on Sept 19, 2019	Melania Figueroa, CSIRO, Australia
Puccinia graminis f. sp. tritici v2.0	Pucgr2	88644628	15979	Duplessis S et al., 2011 Cuomo CA et al., 2017	JGI acquired it from The Broad Institute on July 6th, 2015.
Puccinia striiformis f. sp. tritici 104 E137 A-	Pucstr1	156834097	30249	Schwessinger B et al., 2018	Provided by Benjamin Schwessinger on Sept 11th, 2017	Benjamin Schwessinger, Australia National University, College of Science
Puccinia striiformis f. sp. tritici PST-130	Pucst1	64782816	18021	Cantu D et al., 2011	Illumina PE sequencing; assembled using CLC Genomic Workbench 4.0
Puccinia striiformis f. sp. tritici PST-78 v1.0	Pucst_PST78_1	117311690	20482	Cuomo CA et al., 2017	Roche 454, Illumina. Assembled by CLC (QIAGEN, Hilden, Germany) and ALLPATHS-LG (Gnerre et al. 2011).	The Broad Institute
Puccinia triticina 1-1 BBBD Race 1	Puctr1	135344771	15685	Cuomo CA et al., 2017	Sequenced using Roche 454 FLX and Sanger technoloty. Assembled by Arachne (Jaffe et al. 2003).	The Broad Institute
Puccinia triticina Pt76	Puctri1	253664742	31930	2021	Provided by Jana Sperschneider from CSIRO on May 16, 2021. This assembly is of a dikaryon, and thus gene content is roughly doubled compared to haploid assemblies.	Melania Figueroa, CSIRO, Australia Jana Sperschneider, CSIRO, Australia
Rhodosporidium diobovatum 08-225 v1.0	Rhodia1_1	21142622	7974	2018	Provided by Irene Fakankun on Feb 5, 2018 and then annotated using the JGI Annotation Pipeline	Irene Fakankun, U. of Manitoba, Canada Dr. Brian Fristensky, U. of Manitoba, Canada Dr. David Levin, U. of Manitoba, Canada
Rhodosporidium glutinis ATCC 204091 v1.0	Rhoglu91_1	20478880	7374	Paul D et al., 2014	Downloaded from NCBI on 6/3/2019 and annotated using the JGI annotation pipeline. Sequenced on 454 GS-FLX Titanium platform, Sanger technology and Illumina. Assembled using CAP3 and SSAKE	Michael Betenbaugh, Johns Hopkins University, Maryland, USA
Rhodosporidium toruloides ATCC26217 v1.0	Rhoto_ATCC26217_1	20209575	8226	2016	Sequenced with Illumina, assembled with AllPathsLG, and annotated with the JGI Annotation pipeline.	John Gladden, Joint Bioenergy Institute (JBEI)
Rhodosporidium toruloides IFO0559_1	Rhoto_IFO0559_1	21148033	8165	Zhang S et al., 2016	The genome sequence and gene predictions were obtained from Jeffrey Skerker on Oct 4, 2015.	Jeffrey Skerker, UC Berkeley Adam P. Arkin, UC Berkeley
Rhodosporidium toruloides IFO0880 v4.0	Rhoto_IFO0880_4	20683845	8490	Coradetti ST et al., 2018	sequenced in the lab of Dr. Jeffrey Skerker using PacBio, assembled with HGAP, then annotated with the JGI annotation pipeline	John Gladden, Joint Bioenergy Institute (JBEI) Jeffrey Skerker, UC Berkeley
Rhodosporidium toruloides IFO1236_1	Rhoto_IFO1236_1	20452897	7479	Zhang S et al., 2016	obtained from Jeffrey Skerker on Oct 4, 2015.	Jeffrey Skerker, UC Berkeley Adam P. Arkin, UC Berkeley
Rhodosporidium toruloides NP11	Rhoto1	20223942	8140	Zhu Z et al., 2012	Downloaded from Genbank on Dec 5th, 2014
Rhodotorula glutinis v1.0	Rhoglu1	20088400	8277	2016	Sequenced with Illumina, assembled with AllPathsLG, and annotated with the JGI Annotation pipeline.	John Gladden, Joint Bioenergy Institute (JBEI)
Rhodotorula graminis strain WP1 v1.1	Rhoba1_1	21013998	7283	Firrincieli A et al., 2015	assembly v1.0 was built with the Arachne assembler from whole genome shotgun and paired end sequencing reads. Annotated with the JGI Genome Annotation Pipeline and custom analyses	Sharon Lafferty Doty,University of Washington
Rhodotorula mucilaginosa ATCC58901 v1.0	Rhomuc1	19873570	7810	2016	Sequenced with Illumina, assembled with AllPathsLG, and annotated with the JGI Annotation pipeline	John Gladden, Joint Bioenergy Institute (JBEI)
Rhodotorula mucilaginosa J31 v1.0	RhodotJ31_1	20111900	7934	2016	Sequenced with Illumina, assembled with AllPathsLG, and annotated with the JGI Annotation pipeline.	John Gladden, Joint Bioenergy Institute (JBEI)
Rhodotorula sp. CCFEE 5036	RhoCCFEE5036_1	19072598	6434	Coleine C et al., 2020	Genome downloaded from NCBI on Apr 17, 2021. Annotated with the JGI Annotation Pipeline	Jason E. Stajich, University of California, Riverside Claudia Coleine, University of Tuscia
Rhodotorula sp. JG-1b	Rhosp1	19393393	6680	Goordial J et al., 2016	Sequenced using the Illumina platform and assembled using AllPathsLG release version R47710 (Gnerre et al. 2010). The genome was annotated with the JGI annotation pipeline and custom analyses.	Corien Bakermans, Altoona College, Pennsylvania State University
Rhodotorula taiwanensis MD1149	Rhota1	19568495	7014	Tkavc R et al., 2017	downloaded from Ensembl Fungi on April 11, 2020
Septobasidium sp. PNB30-8B v1.0	Sepsp1	27514649	10893	2015	Sequenced using the Illumina platform and assembled together with AllPathsLG version R49403, (Gnerre et al., 2010)	Dr. Romina Gazis, Clark University, USA Dr. Joseph Spatafora, Oregon State University, USA
Slooffia pilatii Y-17178 v1.0	Slopil1	34802152	12822	2018	Sequenced with PacBio, assembled with Falcon, and annotated with the JGI Annotation Pipeline	Jon Magnuson, Pacific Northwest National Laboratory Joseph W. Spatafora, Oregon State University
Sporidiobolus pararoseus UCDFST 68-350 v1.0	Spopa1	21101591	8378	2016	Sequenced using the Illumina platform and assembled with AllPathsLG release version R49403 (Gnerre et al., 2011)	Kyria Boundy-Mills, University of California - Davis Jon Magnuson, Pacific Northwest National Laboratory, USA Joseph Spatafora, Oregon State University, USA
Sporobolomyces gracilis NRRL Y-5504 v1.0	Spogra1_1	19998122	8038	2018	Sequenced with PacBio, assembled with Falcon, and annotated with the JGI Annotation Pipeline	Jon Magnuson, Pacific Northwest National Laboratory Joseph W. Spatafora, Oregon State University 1000 Fungal Genomes Project
Sporobolomyces roseus v1.0	Sporo1	21172659	5536	2006	Sequenced using shotgun sequencing, assembled with the JGI assembler, Jazz.	Kenneth H. Wolfe, Smurfit Institute of Genetics, University of Dublin, Trinity College
Austropuccinia psidii	Myrtle_rust	1018398822	18875	Tobias P et al., 2020	Sequenced using PacBio RSII and Illumina HiC. De novo assembly with Canu v1.6, deduplicated with purge_haplotigs v1.0, polished with arrow, and scaffolded using ALLHIC v0.8.11
Note: Genomes highlighted in yellow were kept for phylogenetic analysis
